# Persistence of SARS CoV-2 S1 Protein in CD16+ Monocytes in Post-Acute Sequelae of COVID-19 (PASC) Up to 15 Months Post-Infection

**DOI:** 10.1101/2021.06.25.449905

**Authors:** Bruce K. Patterson, Edgar B. Francisco, Ram Yogendra, Emily Long, Amruta Pise, Hallison Rodrigues, Eric Hall, Monica Herrara, Purvi Parikh, Jose Guevara-Coto, Timothy J. Triche, Paul Scott, Saboor Hekmati, Dennis Maglinte, Xaiolan Chang, Rodrigo A Mora-Rodríguez, Javier Mora

## Abstract

The recent COVID-19 pandemic is a treatment challenge in the acute infection stage but the recognition of chronic COVID-19 symptoms termed post-acute sequelae SARS-CoV-2 infection (PASC) may affect up to 30% of all infected individuals. The underlying mechanism and source of this distinct immunologic condition three months or more after initial infection remains elusive. Here, we investigated the presence of SARS-CoV-2 S1 protein in 46 individuals. We analyzed T-cell, B-cell, and monocytic subsets in both severe COVID-19 patients and in patients with post-acute sequelae of COVID-19 (PASC). The levels of both intermediate (CD14+, CD16+) and non-classical monocyte (CD14Lo, CD16+) were significantly elevated in PASC patients up to 15 months post-acute infection compared to healthy controls (P=0.002 and P=0.01, respectively). A statistically significant number of non-classical monocytes contained SARS-CoV-2 S1 protein in both severe (P=0.004) and PASC patients (P=0.02) out to 15 months post-infection. Non-classical monocytes were sorted from PASC patients using flow cytometric sorting and the SARS-CoV-2 S1 protein was confirmed by mass spectrometry. Cells from 4 out of 11 severe COVID-19 patients and 1 out of 26 PASC patients contained ddPCR+ peripheral blood mononuclear cells, however, only fragmented SARS-CoV-2 RNA was found in PASC patients. No full length sequences were identified, and no sequences that could account for the observed S1 protein were identified in any patient. Non-classical monocytes are capable of causing inflammation throughout the body in response to fractalkine/CX3CL1 and RANTES/CCR5.
