## Supplemental Table 1 for "Persistence of SARS CoV-2 S1 Protein in CD16+ Monocytes in Post-Acute Sequelae of COVID-19 (PASC) Up to 15 Months Post-Infection"

### Sheet: Sheet1
			Detected from the purified protein			Detected from Patient		Peak Intensity
No.	Position	Sequences	Mass	[M+H]+	Rotention Time	[M/z+H]+	Charge	Sample 1	Sample 2	Sample 3	Sample 4	Sample 5	Sample 6
1	27-37	VFRSSVLHSTQ	1259.67	1260.68	11.46	630.822	2+	180766	176860	220265	165633	48740.3	216911
2	32-37	VLHSTQ	683.36	684.367	6.15	342.67	2+	17448.4	15888.1	13496.9	17840.4	21522.2	18893.6
3	65-72	DNPVLPFN	914.457	915.465	18.47	458.217	2+	12780.1	21580.1	34550.4	20936.5	27378.6	22199.1
4	63-82	RFDNPVLPFNDGVYFASTEK	2315.12	2316.13	23.97	772.715	3+	x	4101.09	12168.7	8494.69	9346.37	x
5	70-82	PFNDGVYFASTEK	1473.68	1474.68	17.38	737.846	2+	x	x	16166.5	4575.26	11834.3	x
6	73-82	DGVYFASTEK	1115.52	1116.53	12.35	558.751	2+	x	4067.39	5731.7	22661.5	14093.9	6880.94
7	96-98	DSK	348.172	349.18	11.48	175.087	2+	52903.3	63244	72202	58701.3	163889	81666.4
8	163-167	DLEGK	560.288	561.296	5.5	561.288	1+	19967.9	21966.8	25506.6	133190	108416	16307.5
9	168-172	QGNFK	592.304	593.312	7.88	297.142	2+	30579.9	17228.2	32861.1	33796.1	17053.2	37962.5
10	173-180	NLREFVFK	1051.59	1052.6	8.96	526.796	2+	57167.7	88785.1	155397	227484	82420.2	147569
11	174-180	LREFVFK	937.54	938.548	22.23	469.779	2+	26485.9	29849.4	34958.4	65348.9	58205.2	46256
12	181-182	NI	245.145	246.153	1.14	246.145	1+	25259.3	6399.16	19880.1	9223.28	41791.7	22858.2
13	183-187	DGYFK	628.293	629.301	19.17	315.153	2+	9021.98	10401	13470.4	13286.8	21756.1	11390.4
14	192-199	HTPINLVR	948.558	949.565	14.8	475.286	2+	16564.6	17213.6	10082.4	25371.1	21215.4	20648.9
15	213-237	DLPIGINITRFQTLLALHRS YLTPG	2808.57	2809.58	24.13	937.19	3+	x	x	5499.84	8608.97	14225.9	4446.08
16	272-274	DAV	303.15	304.158	4.98	304.151	1+	1.53709e+06	1.40666e+06	1.46407e+06	1.41838e+06	1.29516e+06	498143
17	275-278	DCAL	477.197	478.204	12.35	478.189	1+	x	x	45326.9	10895.1	6506.83	x
18	272-285	DAVDCALDCALDPLSETK	1532.7	1533.71	16.33	767.357	2+	x	x	6122.87	7722.29	16600	x
19	281-289	LSETKCTLK	1021.53	1022.54	11.48	511.773	2+	1.90059e+07	1.67173e+07	1.98721e+07	1.57274e+07	6.0777e+06	1.8174e+07
20	290-295	SFTVEK	709.372	710.38	9.5	710.364	1+	2695.08	2466.95	2373.26	1731.47	x	1978.33
21	342-348	RISNCVA	818.414	819.422	12.39	410.206	2+	53511	40519.4	836669	161552	181758	22088.4
22	364-371	CYGVSPTK	910.429	911.437	9.69	456.22	2+	1.222e+06	1.30375e+06	1.25164e+06	1.24766e+06	1.40584e+06	1.22478e+06
23	374-386	DLCFTNVYADSFV	1492.67	1493.68	13.03	747.335	2+	1523.32	4927.28	2661.95	4102.85	5292.36	4571.19
24	372-388	LNDLCFTNVYADSFVIRGDEVRQIAPG	2045.99	2046.99	31.26	1024	2+	4716.91	10111.3	53403.3	20734.2	20828.5	2558.94
25	383-389	DSFVIRG	792.42	793.428	11.18	397.214	2+	101517	101756	127627	522528	350349	70193.7
26	403-404	IA	202.139	203.147	4.7	203.141	1+	15980.2	19299	29119.8	22626.8	22291	19914.4
27	405-409	DYNYK	701.309	702.317	9.31	351.653	2+	89013.3	90153.2	83092.3	87339	98495.6	77204
28	403-409	IADYNYK	885.424	886.432	11.04	443.721	2+	16259.2	38427.3	20126.4	40901.9	31925.9	35190.5
29	405-411	DYNYKLP	911.436	912.444	14.92	456.722	2+	69184.4	48404.3	585741	202997	238138	32725.4
30	413-426	DFTGCVIAWNSNNL	1609.73	1610.73	25.38	805.877	2+	10024.1	11030.6	14823.7	26521.1	41998.5	14528
31	427-429	DSK	348.172	349.18	11.44	349.184	1+	6.75047e+06	7.03187e+06	8.12531e+06	8.54363e+06	8.37055e+06	7.45249e+06
32	430-439	VGGNYNYLYR	1217.58	1218.59	12.84	609.785	2+	7934.41	6525.38	6021.5	19223.7	9390.54	7370.45
33	448-451	PFER	547.283	548.29	7.28	548.274	1+	5134.38	3548.02	71672.6	21168.5	1857.62	2795.96
34	514-520	KSTNLVK	788.474	789.482	10.5	395.226	2+	4663.26	9452.59	7706.87	21754.6	40920	9451.64
35	515-520	STNLVK	660.388	661.396	4.93	331.192	2+	63194.7	54947.1	47856	63637.7	30178.5	65949.6
36	523-542	CVNFNFNGLTGTGVLTESNK	2171.04	2172.05	17.93	724.671	3+	32162.9	21983	31357.4	40008.4	22285.4	53024.2
37	523-543	CVNFNFNGLTGTGVLTESNKK	2299.13	2300.13	24.6	767.38	3+	x	x	x	4706.18	10509	x
38	544-552	FLPFQQFGR	1138.6	1139.61	14.72	570.287	2+	31512.6	20701.5	148974	114786	42300.8	18431
39	544-555	FLPFQQFGRDIA	1437.74	1438.75	16.52	719.871	2+	9351.92	5571.71	42799.7	23208.8	109568	4707.7
40	546-552	PFQQFGR	878.44	879.447	18.5	440.213	2+	15748.5	4693.2	9307.58	5105.82	15819.4	13220
41	546-555	PFQQFGRDIA	1177.59	1178.6	22.71	589.785	2+	6565.04	10474.1	58872.6	29246.5	17493.7	3924.84
42	559-562	DAVR	459.251	460.259	5.8	460.243	1+	208807	194649	1.43896e+06	408983	285522	150238
43	563-570	DPQTLEIL	927.499	928.506	21.42	928.498	1+	3481.85	x	5044.47	2176.03	x	3032.55
44	612-619	DQLTPTWR	1015.51	1016.52	15.3	508.759	2+	11072.5	x	18422.1	7772.45	5100.94	12336.8
45	612-657	DQLTPTWRVYSTGSNVFQTR AGCLIGAEHVNNSYECDIPIGAGICA	4926.28	4927.29	22.02	1232.57	4+	9719.12	9258.72	12954.5	11610.1	6864.11	10296
46	648-657	DIPIGAGICA	985.483	986.491	21.22	493.743	2+	19820.6	3112.17	6618.32	3549.7	11118.6	6703.17
